# Two stages of bandwidth scaling drives efficient neural coding of natural sounds

**DOI:** 10.1101/2022.04.12.488076

**Authors:** Fengrong He, Ian H. Stevenson, Monty A. Escabi

**Author notes:** Correspondence: Monty A. Escabí, Electrical and Computer Engineering, University of Connecticut, 371 Fairfield Way, Unit 4157, Storrs, CT 06269.

## Abstract

Theories of efficient coding propose that the auditory system is optimized for the statistical structure of natural sounds, yet the transformations underlying optimal acoustic representations are not well understood. Using a database of natural sounds including human speech and a physiologically-inspired auditory model, we explore the consequences of peripheral (cochlear) and mid-level (auditory midbrain) filter tuning transformations on the representation of natural sound spectra and modulation statistics. Whereas Fourier-based spectrographic decompositions with equal resolution filters can preserve spectral details, cochlear filters with bandwidth scaling, sacrifice spectral information while producing a more robust temporal representation. Cochlear bandwidth scaling produces a frequency-dependent gain that counteracts the tendency of natural sound power to decrease with frequency, resulting in a whitened output representation. Mid-level auditory filter scaling further enhance the representation of natural sounds by producing a whitened modulation power spectrum (MPS) with higher modulation entropy than both the cochlear outputs and the conventional Fourier MPS. These findings suggest that the tuning characteristics of the peripheral and mid-level auditory system together produce a whitened output representation in three dimensions (frequency, temporal and spectral modulation) that reduces redundancies and allows for a more efficient use of neural resources. This hierarchical multi-stage tuning strategy is thus likely optimized to extract available information and may underlies perceptual sensitivity to natural sounds.
