## Supplemental Table 1 for "Two stages of bandwidth scaling drives efficient neural coding of natural sounds"

### Sheet: Sheet1
S1 Table. List of sounds and sources
Sound Category	Start Time (min:sec)	End Time (min:sec)	Source Number	Volume/CD Number	Track Number/File Name
Background
Battlefield	00:00:00	02:31:00	1	9	Period Backgrounds/WWII Battlefield 01.wav
Battlefield	00:00:00	02:59:00	1	9	Period Backgrounds/WWII Battlefield 02.wav
Battlefield	00:00:00	03:01:00	1	9	Period Backgrounds/WWII Battlefield 03.wav
Battlefield	00:00:00	02:15:00	1	9	Period Backgrounds/WWII Battlefield 04.wav
City	00:00:00	00:30:00	2	-	Africa-City-Distant_GEN-HD2-26311.wav
City	00:00:00	00:30:00	2	-	ARGENTINA-CITY_GEN-HDF-01538.wav
City	00:00:00	00:30:00	2	-	AUSTRALIA-CITY_GEN-HDF-01596.wav
City	00:00:00	00:30:00	2	-	CHINA-CITY_GEN-HDF-07470.wav
City	00:00:00	00:30:00	2	-	COLOMBIA-CITY_GEN-HDF-07972.wav
City	00:00:00	00:30:00	2	-	ENGLAND-CITY_GEN-HDF-10779.wav
City	00:00:00	00:30:00	2	-	FINLAND-CITY_GEN-HDF-11064.wav
City	00:00:00	00:30:00	2	-	FRANCE-CITY_GEN-HDF-12558.wav
City	00:00:00	00:30:00	2	-	GERMANY-CITY_GEN-HDF-12841.wav
City	00:00:00	00:30:00	2	-	HUNGARY-CITY_GEN-HDF-15531.wav
City	00:00:00	00:30:00	2	-	INDIA-CITY_GEN-HDF-15691.wav
City	00:00:00	00:30:00	2	-	Indonesia-City-Ambience_GEN-HD2-30580.wav
City	00:00:00	00:30:00	2	-	IRELAND-CITY_GEN-HDF-16079.wav
City	00:00:00	00:30:00	2	-	ITALY-CITY_GEN-HDF-16109.wav
City	00:00:00	00:30:00	2	-	ITALY-CITY_GEN-HDF-16112.wav
City	00:00:00	00:30:00	2	-	JAPAN-CITY_GEN-HDF-16143.wav
City	00:00:00	00:30:00	2	-	MEXICO-CITY_GEN-HDF-17246.wav
City	00:00:00	00:30:00	2	-	Morocco-City-Central-Square_GEN-HD2-30901.wav
City	00:00:00	00:30:00	2	-	NEPAL-CITY_GEN-HDF-17881.wav
City	00:00:00	00:30:00	2	-	Netherlands-City-Dam-Square_GEN-HD2-30995.wav
City	00:00:00	00:30:00	2	-	NEW-YORK-CITY_GEN-HDF-17897.wav
City	00:00:00	00:30:00	2	-	NORWAY-CITY_GEN-HDF-18059.wav
City	00:00:00	00:30:00	2	-	POLAND-CITY_GEN-HDF-19218.wav
City	00:00:00	00:30:00	2	-	PORTUGAL-CITY_GEN-HDF-19391.wav
City	00:00:00	00:30:00	2	-	RUSSIA-CITY_GEN-HDF-20209.wav
City	00:00:00	00:30:00	2	-	SPAIN-CITY_GEN-HDF-21640.wav
City	00:00:00	00:30:00	2	-	SWEDEN-CITY_GEN-HDF-22067.wav
City	00:00:00	00:30:00	2	-	SWITZERLAND-CITY_GEN-HDF-22278.wav
City	00:00:00	00:30:00	2	-	Uganda-City-Pedestrian-And-Traffic_GEN-HD2-32487.wav
City	00:00:00	00:30:00	2	-	VIETNAM-CITY_GEN-HDF-25312.wav
Crowds	00:00:00	02:01:00	2	-	BAR-AMBIENCE_GEN-HDF-03007.wav
Crowds	00:00:00	03:00:00	2	-	RESTAURANT-LARGE-AMBIENCE_GEN-HDF-19978.wav
Crowds	00:00:00	03:00:00	2	-	SCHOOL-ELEMENTARY-AMBIENCE_GEN-HDF-20455.wav
Crowds	00:00:00	02:31:00	2	-	SCHOOL-HIGH-AMBIENCE_GEN-HDF-20472.wav
Fire	00:00:00	00:16:00	12	-	fire-forest+burning_CAP01-183.wav
Fire	00:00:00	01:29:00	12	-	Fire+6049_16.wav
Fire	00:00:00	01:29:00	12	-	FireCampfire_DIGIC02-16.wav
Fire	00:00:00	01:40:00	12	-	FireCampfire+6015_11.wav
Fire	00:00:00	01:23:00	12	-	FireForest+6015_16.wav
Fire	00:00:00	00:34:00	1	8	Fireplace Interior.wav
Fire	00:00:00	00:16:00	12	-	fireplace-wood-crackling_CAP01-184.wav
Forest	00:01:00	00:02:00	10	1	001-A_Walk_In_The_Forest.wav
Forest	00:11:00	00:12:00	10	1	001-A_Walk_In_The_Forest.wav
Forest	00:21:00	00:22:00	10	1	001-A_Walk_In_The_Forest.wav
Forest	00:31:00	00:32:00	10	1	001-A_Walk_In_The_Forest.wav
Forest	00:41:00	00:42:00	10	1	001-A_Walk_In_The_Forest.wav
Rain	00:00:00	03:24:00	11	1	004-Rain_peaks.wav
Rain	00:00:00	03:24:00	11	1	007-Rain_builds.wav
Rain	00:00:00	00:38:00	4	1	005-Raining.wav
Rain	00:00:00	00:24:00	4	1	004-Rain_in_Woods.wav
Sea	00:00:00	01:13:00	4	1	019-Sea_Storm-Waves.wav
Sea	00:00:00	01:38:00	4	1	021-Lapping_Waves.wav
Sea	00:00:00	01:09:00	4	1	022-Shimmering_Sea.wav
Sea	00:00:00	01:24:00	4	1	023-Sea_Hitting_Rocks.wav
Sea	00:00:00	02:06:00	4	1	024-Heavy_Sea.wav
Sea	00:00:00	01:10:00	4	1	025-Surf_Hitting_Beach.wav
Thunder	00:00:00	00:17:00	2	-	THUNDER_GEN-HDF-23296.wav
Thunder	00:00:00	00:27:00	2	-	THUNDER_GEN-HDF-23297.wav
Thunder	00:00:00	00:20:00	2	-	THUNDER_GEN-HDF-23298.wav
Thunder	00:00:00	00:22:00	2	-	THUNDER_GEN-HDF-23299.wav
Thunder	00:00:00	00:12:00	2	-	THUNDER_GEN-HDF-23300.wav
Thunder	00:00:00	00:08:00	2	-	THUNDER_GEN-HDF-23301.wav
Thunder	00:00:00	00:22:00	2	-	THUNDER_GEN-HDF-23302.wav
Thunder	00:00:00	00:12:00	2	-	THUNDER_GEN-HDF-23303.wav
Thunder	00:00:00	00:08:00	2	-	THUNDER_GEN-HDF-23304.wav
Thunder	00:00:00	00:18:00	2	-	THUNDER_GEN-HDF-23305.wav
Thunder	00:00:00	00:06:00	2	-	Thunder-Clap_GEN-HD2-32172.wav
Thunder	00:00:00	00:21:00	2	-	Thunder-Clap_GEN-HD2-32174.wav
Thunder	00:00:00	00:10:00	2	-	Thunder-Clap_GEN-HD2-32175.wav
Thunder	00:00:00	00:08:00	2	-	Thunder-Clap_GEN-HD2-32177.wav
Thunder	00:00:00	00:13:00	2	-	Thunder-Clap_GEN-HD2-32179.wav
Thunder	00:00:00	00:06:00	2	-	Thunder-Clap_GEN-HD2-32180.wav
Thunder	00:00:00	00:10:00	2	-	Thunder-Clap_GEN-HD2-32181.wav
Thunder	00:00:00	00:12:00	2	-	Thunder-Clap_GEN-HD2-32182.wav
Thunder	00:00:00	00:12:00	2	-	Thunder-Clap_GEN-HD2-32183.wav
Thunder	00:00:00	00:08:00	2	-	Thunder-Clap_GEN-HD2-32184.wav
Thunder	00:00:00	00:11:00	2	-	Thunder-Clap_GEN-HD2-32185.wav
Thunder	00:00:00	00:11:00	2	-	Thunder-Clap_GEN-HD2-32186.wav
Thunder	00:00:00	00:15:00	2	-	Thunder-Clap_GEN-HD2-32187.wav
Thunder	00:00:00	00:15:00	2	-	Thunder-Clap_GEN-HD2-32188.wav
Thunder	00:00:00	00:11:00	2	-	Thunder-Clap_GEN-HD2-32189.wav
Thunder	00:00:00	00:12:00	2	-	Thunder-Clap_GEN-HD2-32192.wav
Thunder	00:00:00	00:09:00	2	-	Thunder-Clap_GEN-HD2-32193.wav
Thunder	00:00:00	00:11:00	2	-	Thunder-Clap_GEN-HD2-32194.wav
Thunder	00:00:00	00:21:00	2	-	Thunder-Clap_GEN-HD2-32195.wav
Thunder	00:00:00	00:12:00	2	-	Thunder-Clap_GEN-HD2-32196.wav
Thunder	00:00:00	00:18:00	2	-	Thunder-Clap_GEN-HD2-32197.wav
Thunder	00:00:00	00:06:00	2	-	Thunder-Clap_GEN-HD2-32198.wav
Thunder	00:00:00	00:39:00	2	-	Thunder-Clap_GEN-HD2-32210.wav
Thunder	00:00:00	01:40:00	2	-	Thunder-Clap_GEN-HD2-32217.wav
Thunder	00:00:00	00:08:00	2	-	Thunder-Lightning-Strike_GEN-HD2-32200.wav
Thunder	00:00:00	00:34:00	2	-	Thunder-Rumble_GEN-HD2-32171.wav
Thunder	00:00:00	00:25:00	2	-	Thunder-Rumble_GEN-HD2-32190.wav
Thunder	00:00:00	00:20:00	2	-	Thunder-Rumble_GEN-HD2-32191.wav
Water	00:00:00	02:01:00	2	-	WATER-STREAM_GEN-HDF-25641.wav
Water	00:00:00	02:01:00	2	-	WATER-STREAM_GEN-HDF-25642.wav
Water	00:00:00	02:01:00	2	-	WATER-STREAM_GEN-HDF-25646.wav
Wind	00:00:00	02:58:00	1	8	Wind/Blustery Hilltop Wind.wav
Wind	00:00:00	00:54:00	1	8	Wind/Cold Wind.wav
Wind	00:00:00	02:30:00	1	8	Wind/Ghost Town Wind.wav
Wind	00:00:00	01:34:00	1	8	Wind/Gusty Wind 01.wav
Wind	00:00:00	01:18:00	1	8	Wind/Gusty Wind 02.wav
Wind	00:00:00	02:54:00	1	8	Wind/Howling Wind 01.wav
Wind	00:00:00	01:46:00	1	8	Wind/Howling Wind 02.wav
Wind	00:00:00	02:55:00	1	8	Wind/Leafy Tree Wind Heavy.wav
Wind	00:00:00	02:41:00	1	8	Wind/Leafy Tree Wind Lite.wav
Wind	00:00:00	00:53:00	1	8	Wind/Violent Rustling Wind.wav
Wind	00:00:00	00:24:00	1	8	Wind/Wind Foley Sweetener With Debris 01.wav
Wind	00:00:00	00:32:00	1	8	Wind/Wind Foley Sweetener With Debris 02.wav
Vocalization
BambooRat	00:05:00	00:28:00	3	1	052-bamboo_rat_-_long_call.wav
BambooRat	00:08:00	00:52:00	3	1	053-bolivian_bamboo_rat_-_long_call_with_duet_and_third_also_answering,_chewing_on_bamboo_stem.wav
BambooRat	00:07:00	00:31:00	3	1	054-ecuadorian_babmoo_rat_-_long_call_duet_&_part_of_long_call.wav
Duck	00:03:00	00:15:00	5	1	006-Whistling-Ducks_(Fulvous_Whistling-Duck_and_Black-bellied_Whistling-Duck).wav
Duck	00:18:00	00:33:00	5	1	006-Whistling-Ducks_(Fulvous_Whistling-Duck_and_Black-bellied_Whistling-Duck).wav
Duck	00:03:00	00:15:00	5	1	007-Marsh_Ducks_1_(American_Black_Duck,_Gadwall,_Mallard,_Northern_Pintail,_American_Wigeon_and_Eurasian_Wigeon).wav
Duck	00:18:00	00:29:00	5	1	007-Marsh_Ducks_1_(American_Black_Duck,_Gadwall,_Mallard,_Northern_Pintail,_American_Wigeon_and_Eurasian_Wigeon).wav
Duck	00:32:00	00:41:00	5	1	007-Marsh_Ducks_1_(American_Black_Duck,_Gadwall,_Mallard,_Northern_Pintail,_American_Wigeon_and_Eurasian_Wigeon).wav
Duck	00:44:00	00:59:00	5	1	007-Marsh_Ducks_1_(American_Black_Duck,_Gadwall,_Mallard,_Northern_Pintail,_American_Wigeon_and_Eurasian_Wigeon).wav
Duck	01:02:00	01:16:00	5	1	007-Marsh_Ducks_1_(American_Black_Duck,_Gadwall,_Mallard,_Northern_Pintail,_American_Wigeon_and_Eurasian_Wigeon).wav
Duck	01:20:00	01:34:00	5	1	007-Marsh_Ducks_1_(American_Black_Duck,_Gadwall,_Mallard,_Northern_Pintail,_American_Wigeon_and_Eurasian_Wigeon).wav
Duck	00:02:00	00:15:00	5	1	008-Marsh_Ducks_2_(Wood_Duck,_Northern_Shoveler,_Blue-winged_Teal,_Green-winged_Teal_and_Cinnamon_Teal).wav
Duck	00:18:00	00:30:00	5	1	008-Marsh_Ducks_2_(Wood_Duck,_Northern_Shoveler,_Blue-winged_Teal,_Green-winged_Teal_and_Cinnamon_Teal).wav
Duck	00:34:00	00:43:00	5	1	008-Marsh_Ducks_2_(Wood_Duck,_Northern_Shoveler,_Blue-winged_Teal,_Green-winged_Teal_and_Cinnamon_Teal).wav
Duck	00:47:00	00:57:00	5	1	008-Marsh_Ducks_2_(Wood_Duck,_Northern_Shoveler,_Blue-winged_Teal,_Green-winged_Teal_and_Cinnamon_Teal).wav
Duck	01:00:00	01:15:00	5	1	008-Marsh_Ducks_2_(Wood_Duck,_Northern_Shoveler,_Blue-winged_Teal,_Green-winged_Teal_and_Cinnamon_Teal).wav
Duck	00:02:00	00:12:00	5	1	009-Sea_Ducks_(King_Eider,_Common_Eider,_Harlequin_Duck_and_Oldsquaw).wav
Duck	00:17:00	00:28:00	5	1	009-Sea_Ducks_(King_Eider,_Common_Eider,_Harlequin_Duck_and_Oldsquaw).wav
Duck	00:32:00	00:44:00	5	1	009-Sea_Ducks_(King_Eider,_Common_Eider,_Harlequin_Duck_and_Oldsquaw).wav
Duck	00:48:00	01:01:00	5	1	009-Sea_Ducks_(King_Eider,_Common_Eider,_Harlequin_Duck_and_Oldsquaw).wav
Duck	00:02:00	00:13:00	5	1	010-Bay_Ducks_(Canvasback,_Redhead,_Ring-necked_Duck,_Greater_Scaup,_Lesser_Scaup,_Common_Goldeneye,_Barrows_Goldeneye,_Bufflehead.wav
Duck	00:17:00	00:28:00	5	1	010-Bay_Ducks_(Canvasback,_Redhead,_Ring-necked_Duck,_Greater_Scaup,_Lesser_Scaup,_Common_Goldeneye,_Barrows_Goldeneye,_Bufflehead.wav
Duck	00:33:00	00:43:00	5	1	010-Bay_Ducks_(Canvasback,_Redhead,_Ring-necked_Duck,_Greater_Scaup,_Lesser_Scaup,_Common_Goldeneye,_Barrows_Goldeneye,_Bufflehead.wav
Duck	00:47:00	01:04:00	5	1	010-Bay_Ducks_(Canvasback,_Redhead,_Ring-necked_Duck,_Greater_Scaup,_Lesser_Scaup,_Common_Goldeneye,_Barrows_Goldeneye,_Bufflehead.wav
Duck	01:08:00	01:16:00	5	1	010-Bay_Ducks_(Canvasback,_Redhead,_Ring-necked_Duck,_Greater_Scaup,_Lesser_Scaup,_Common_Goldeneye,_Barrows_Goldeneye,_Bufflehead.wav
Duck	01:20:00	01:30:00	5	1	010-Bay_Ducks_(Canvasback,_Redhead,_Ring-necked_Duck,_Greater_Scaup,_Lesser_Scaup,_Common_Goldeneye,_Barrows_Goldeneye,_Bufflehead.wav
Duck	01:34:00	01:45:00	5	1	010-Bay_Ducks_(Canvasback,_Redhead,_Ring-necked_Duck,_Greater_Scaup,_Lesser_Scaup,_Common_Goldeneye,_Barrows_Goldeneye,_Bufflehead.wav
Duck	01:50:00	01:59:00	5	1	010-Bay_Ducks_(Canvasback,_Redhead,_Ring-necked_Duck,_Greater_Scaup,_Lesser_Scaup,_Common_Goldeneye,_Barrows_Goldeneye,_Bufflehead.wav
Duck	00:02:00	00:13:00	5	1	011-Stiff-Tailed_Ducks_and_Mergansers_(Ruddy_Duck,_Common_Merganser,_Red-breasted_Merganser_and_Hooded_Merganser).wav
Duck	00:17:00	00:26:00	5	1	011-Stiff-Tailed_Ducks_and_Mergansers_(Ruddy_Duck,_Common_Merganser,_Red-breasted_Merganser_and_Hooded_Merganser).wav
Duck	00:30:00	00:40:00	5	1	011-Stiff-Tailed_Ducks_and_Mergansers_(Ruddy_Duck,_Common_Merganser,_Red-breasted_Merganser_and_Hooded_Merganser).wav
Duck	00:44:00	00:56:00	5	1	011-Stiff-Tailed_Ducks_and_Mergansers_(Ruddy_Duck,_Common_Merganser,_Red-breasted_Merganser_and_Hooded_Merganser).wav
Falcon	00:00:00	02:45:00	6	1	014-Laughing Falcon (Herpetotheres.wav
Falcon	00:00:00	00:53:00	6	1	015-Collared Forest-Falcon (Micrast.wav
Falcon	00:00:00	00:44:00	6	1	016-Buckley's Forest-Falcon (Micras.wav
Falcon	00:00:00	00:12:00	6	1	017-Slaty-backed Forest-Falcon (Mic.wav
Falcon	00:30:00	00:45:00	6	1	017-Slaty-backed Forest-Falcon (Mic.wav
Falcon	00:00:00	00:33:00	6	1	018-Barred Forest-Falcon (Micrastur.wav
Falcon	00:00:00	00:28:00	6	1	019-Lined Forest-Falcon (Micrastur.wav
Frog	00:00:00	00:31:00	7	1	035-Northern_Cricket_Frog_-_Calls.wav
Frog	01:06:00	01:23:00	7	1	037-Pacific_Chorus_Frog_-_Calls.wav
Frog	01:06:00	01:23:00	7	1	037-Pacific_Chorus_Frog_-_Calls.wav
Frog	02:02:00	02:20:00	7	1	037-Pacific_Chorus_Frog_-_Calls.wav
Frog	00:00:00	00:25:00	7	1	039-Striped_Chorus_Frog_-_Calls.wav
Frog	00:32:00	01:05:00	7	1	039-Striped_Chorus_Frog_-_Calls.wav
Frog	00:00:00	00:30:00	7	1	041-Spotted_Chorus_Frog_-_Calls.wav
Frog	00:00:00	00:31:00	7	1	043-Northern_Casque-headed_Frog_-_Calls.wav
Frog	00:00:00	00:31:00	7	1	045-Canyon_Treefrog_-_Calls.wav
Frog	00:00:00	00:45:00	7	1	047-Mountain_Treefrog_-_Calls.wav
Frog	00:00:00	00:40:00	7	1	049-Red-legged_Frog_-_Calls.wav
Frog	00:00:00	00:29:00	7	1	051-Wood_Frog_-_Calls.wav
Frog	00:00:00	00:31:00	7	1	055-Mountain_Yellow-legged_Frog_-_Calls.wav
Frog	00:00:00	00:36:00	7	1	057-Northern_Leopard_Frog_-_Calls.wav
Frog	00:00:00	00:35:00	7	1	061-Ramsey_Canyon_Leopard_Frog_-_Calls.wav
Frog	00:00:00	00:30:00	7	1	063-Plains_Leopard_Frog_-_Calls.wav
Frog	00:00:00	00:38:00	7	1	065-Relict_Leopard_Frog_-_Calls.wav
Frog	00:00:00	00:34:00	7	1	069-Rio_Grande_Leopard_Frog_-_Calls.wav
Frog	00:00:00	00:22:00	7	1	071-Bullfrog_-_Calls.wav
Frog	00:00:00	00:30:00	7	1	073-Green_Frog_-_Calls.wav
Frog	00:00:00	00:44:00	7	1	077-African_Clawed_Frog_-_Calls.wav
Hawk	00:02:00	00:07:00	5	1	034-Hawks_1_(Hook-billed_Kite,_Black-shouldered_Kite,_Northern_Harrier,_Sharp-shinned_Hawk,_Coopers_Hawk_and_Northern_Goshawk).wav
Hawk	00:11:00	00:24:00	5	1	034-Hawks_1_(Hook-billed_Kite,_Black-shouldered_Kite,_Northern_Harrier,_Sharp-shinned_Hawk,_Coopers_Hawk_and_Northern_Goshawk).wav
Hawk	00:28:00	00:37:00	5	1	034-Hawks_1_(Hook-billed_Kite,_Black-shouldered_Kite,_Northern_Harrier,_Sharp-shinned_Hawk,_Coopers_Hawk_and_Northern_Goshawk).wav
Hawk	00:40:00	00:47:00	5	1	034-Hawks_1_(Hook-billed_Kite,_Black-shouldered_Kite,_Northern_Harrier,_Sharp-shinned_Hawk,_Coopers_Hawk_and_Northern_Goshawk).wav
Hawk	00:50:00	01:00:00	5	1	034-Hawks_1_(Hook-billed_Kite,_Black-shouldered_Kite,_Northern_Harrier,_Sharp-shinned_Hawk,_Coopers_Hawk_and_Northern_Goshawk).wav
Hawk	01:04:00	01:16:00	5	1	034-Hawks_1_(Hook-billed_Kite,_Black-shouldered_Kite,_Northern_Harrier,_Sharp-shinned_Hawk,_Coopers_Hawk_and_Northern_Goshawk).wav
Hawk	00:02:00	00:14:00	5	1	035-Hawks_2_(Red-tailed_Hawk,_Swainsons_Hawk,_Rough-legged_Hawk,_Red-shouldered_Hawk,_Broad-winged_Hawk_and_Ferruginous_Hawk).wav
Hawk	00:17:00	00:26:00	5	1	035-Hawks_2_(Red-tailed_Hawk,_Swainsons_Hawk,_Rough-legged_Hawk,_Red-shouldered_Hawk,_Broad-winged_Hawk_and_Ferruginous_Hawk).wav
Hawk	00:30:00	00:38:00	5	1	035-Hawks_2_(Red-tailed_Hawk,_Swainsons_Hawk,_Rough-legged_Hawk,_Red-shouldered_Hawk,_Broad-winged_Hawk_and_Ferruginous_Hawk).wav
Hawk	00:41:00	00:53:00	5	1	035-Hawks_2_(Red-tailed_Hawk,_Swainsons_Hawk,_Rough-legged_Hawk,_Red-shouldered_Hawk,_Broad-winged_Hawk_and_Ferruginous_Hawk).wav
Hawk	00:57:00	01:05:00	5	1	035-Hawks_2_(Red-tailed_Hawk,_Swainsons_Hawk,_Rough-legged_Hawk,_Red-shouldered_Hawk,_Broad-winged_Hawk_and_Ferruginous_Hawk).wav
Hawk	01:08:00	01:21:00	5	1	035-Hawks_2_(Red-tailed_Hawk,_Swainsons_Hawk,_Rough-legged_Hawk,_Red-shouldered_Hawk,_Broad-winged_Hawk_and_Ferruginous_Hawk).wav
Hawk	00:02:00	00:12:00	5	1	036-Hawks_3_(Harriss_Hawk,_Zone-tailed_Hawk,_Common_Black-Hawk,Gray_Hawk_and_White-tailed_Hawk).wav
Hawk	00:15:00	00:25:00	5	1	036-Hawks_3_(Harriss_Hawk,_Zone-tailed_Hawk,_Common_Black-Hawk,Gray_Hawk_and_White-tailed_Hawk).wav
Hawk	00:29:00	00:41:00	5	1	036-Hawks_3_(Harriss_Hawk,_Zone-tailed_Hawk,_Common_Black-Hawk,Gray_Hawk_and_White-tailed_Hawk).wav
Hawk	00:44:00	00:54:00	5	1	036-Hawks_3_(Harriss_Hawk,_Zone-tailed_Hawk,_Common_Black-Hawk,Gray_Hawk_and_White-tailed_Hawk).wav
Hawk	00:58:00	01:14:00	5	1	036-Hawks_3_(Harriss_Hawk,_Zone-tailed_Hawk,_Common_Black-Hawk,Gray_Hawk_and_White-tailed_Hawk).wav
Hummingbird	00:02:00	00:21:00	5	1	048-Hummingbirds_1_(Annas_Hummingbird,_Broad-tailed_Hummingbird,_Ruby-throated_Hummingbird,_Allens_Hummingbird_and_Rufous_Humming.wav
Hummingbird	00:25:00	00:38:00	5	1	048-Hummingbirds_1_(Annas_Hummingbird,_Broad-tailed_Hummingbird,_Ruby-throated_Hummingbird,_Allens_Hummingbird_and_Rufous_Humming.wav
Hummingbird	00:41:00	00:52:00	5	1	048-Hummingbirds_1_(Annas_Hummingbird,_Broad-tailed_Hummingbird,_Ruby-throated_Hummingbird,_Allens_Hummingbird_and_Rufous_Humming.wav
Hummingbird	00:55:00	01:08:00	5	1	048-Hummingbirds_1_(Annas_Hummingbird,_Broad-tailed_Hummingbird,_Ruby-throated_Hummingbird,_Allens_Hummingbird_and_Rufous_Humming.wav
Hummingbird	01:11:00	01:20:00	5	1	048-Hummingbirds_1_(Annas_Hummingbird,_Broad-tailed_Hummingbird,_Ruby-throated_Hummingbird,_Allens_Hummingbird_and_Rufous_Humming.wav
Hummingbird	00:02:00	00:16:00	5	1	049-Hummingbirds_2_(Blue-throated_Hummingbird,_Magnificent_Hummingbird,_Broad-billed_Hummingbird,_White-eared_Hummingbird_andBuff-.wav
Hummingbird	00:19:00	00:28:00	5	1	049-Hummingbirds_2_(Blue-throated_Hummingbird,_Magnificent_Hummingbird,_Broad-billed_Hummingbird,_White-eared_Hummingbird_andBuff-.wav
Hummingbird	00:31:00	00:40:00	5	1	049-Hummingbirds_2_(Blue-throated_Hummingbird,_Magnificent_Hummingbird,_Broad-billed_Hummingbird,_White-eared_Hummingbird_andBuff-.wav
Hummingbird	00:44:00	00:54:00	5	1	049-Hummingbirds_2_(Blue-throated_Hummingbird,_Magnificent_Hummingbird,_Broad-billed_Hummingbird,_White-eared_Hummingbird_andBuff-.wav
Hummingbird	00:58:00	01:12:00	5	1	049-Hummingbirds_2_(Blue-throated_Hummingbird,_Magnificent_Hummingbird,_Broad-billed_Hummingbird,_White-eared_Hummingbird_andBuff-.wav
Hummingbird	00:02:00	00:16:00	5	1	050-Hummingbirds_3_(Black-chinned_Hummingbird,_Violet-crowned_Hummingbird,_Costas_Hummingbird_and_Berylline_Hummingbird).wav
Hummingbird	00:19:00	00:32:00	5	1	050-Hummingbirds_3_(Black-chinned_Hummingbird,_Violet-crowned_Hummingbird,_Costas_Hummingbird_and_Berylline_Hummingbird).wav
Hummingbird	00:36:00	00:50:00	5	1	050-Hummingbirds_3_(Black-chinned_Hummingbird,_Violet-crowned_Hummingbird,_Costas_Hummingbird_and_Berylline_Hummingbird).wav
Hummingbird	00:54:00	01:15:00	5	1	050-Hummingbirds_3_(Black-chinned_Hummingbird,_Violet-crowned_Hummingbird,_Costas_Hummingbird_and_Berylline_Hummingbird).wav
Macaw	00:05:00	01:28:00	9	1	001-Track01.wav
Macaw	01:32:00	01:49:00	9	1	001-Track01.wav
Macaw	01:53:00	02:06:00	9	1	001-Track01.wav
Macaw	02:08:00	02:35:00	9	1	001-Track01.wav
Macaw	00:05:00	01:12:00	9	1	002-Track02.wav
Macaw	01:15:00	01:36:00	9	1	002-Track02.wav
Macaw	02:21:00	03:20:00	9	1	002-Track02.wav
Macaw	00:05:00	00:57:00	9	1	003-Track03.wav
Macaw	01:00:00	02:00:00	9	1	003-Track03.wav
Macaw	00:36:00	01:30:00	9	1	004-Track04.wav
Macaw	01:33:00	01:53:00	9	1	004-Track04.wav
Macaw	00:04:00	01:11:00	9	1	005-Track05.wav
Macaw	00:04:00	01:19:00	9	1	006-Track06.wav
Macaw	01:22:00	01:54:00	9	1	006-Track06.wav
Macaw	00:04:00	01:30:00	9	1	007-Track07.wav
Macaw	02:06:00	02:23:00	9	1	007-Track07.wav
Macaw	02:27:00	03:07:00	9	1	007-Track07.wav
Macaw	03:10:00	03:41:00	9	1	007-Track07.wav
Macaw	00:00:00	01:15:00	9	1	008-Track08.wav
Macaw	00:04:00	01:03:00	9	1	009-Track09.wav
Macaw	01:05:00	01:31:00	9	1	009-Track09.wav
Macaw	01:38:00	03:04:00	9	1	010-Track10.wav
Macaw	01:18:00	02:14:00	9	1	011-Track11.wav
Macaw	00:05:00	00:53:00	9	1	012-Track12.wav
Macaw	00:04:00	00:37:00	9	1	013-Track13.wav
Macaw	00:40:00	01:05:00	9	1	013-Track13.wav
Macaw	00:06:00	00:37:00	9	1	014-Track14.wav
Macaw	00:41:00	01:12:00	9	1	014-Track14.wav
Macaw	01:15:00	01:42:00	9	1	014-Track14.wav
Nunlet	00:00:00	00:54:00	6	1	092-Fulvous-chinned Nunlet (Nonnula.wav
Nunlet	00:00:00	00:40:00	6	1	093-Rufous-capped Nunlet (Nonnula r.wav
Nunlet	00:00:00	00:17:00	6	1	094-Black-fronted Nunbird (Monasa n.wav
Nunlet	00:00:00	00:24:00	6	1	095-White-fronted Nunbird (Monasa m.wav
Nunlet	00:00:00	01:11:00	6	1	096-Yellow-billed Nunbird (Monasa f.wav
Owl	00:02:00	00:23:00	5	1	039-Owls_1_(Barred_Owl,_Barn_Owl,_Great_Gray_Owl_and_Snowy_Owl).wav
Owl	00:26:00	00:41:00	5	1	039-Owls_1_(Barred_Owl,_Barn_Owl,_Great_Gray_Owl_and_Snowy_Owl).wav
Owl	00:45:00	01:14:00	5	1	039-Owls_1_(Barred_Owl,_Barn_Owl,_Great_Gray_Owl_and_Snowy_Owl).wav
Owl	01:17:00	01:28:00	5	1	039-Owls_1_(Barred_Owl,_Barn_Owl,_Great_Gray_Owl_and_Snowy_Owl).wav
Owl	00:02:00	00:09:00	5	1	040-Owls_2_(Short-eared_Owl,_Western_Screech-Owl,_Eastern_Screech-Owl,_Whiskered_Screech-Owl,_Long-eared_Owl_and_Great_HornedOwl).wav
Owl	00:12:00	00:29:00	5	1	040-Owls_2_(Short-eared_Owl,_Western_Screech-Owl,_Eastern_Screech-Owl,_Whiskered_Screech-Owl,_Long-eared_Owl_and_Great_HornedOwl).wav
Owl	00:33:00	00:54:00	5	1	040-Owls_2_(Short-eared_Owl,_Western_Screech-Owl,_Eastern_Screech-Owl,_Whiskered_Screech-Owl,_Long-eared_Owl_and_Great_HornedOwl).wav
Owl	01:12:00	01:35:00	5	1	040-Owls_2_(Short-eared_Owl,_Western_Screech-Owl,_Eastern_Screech-Owl,_Whiskered_Screech-Owl,_Long-eared_Owl_and_Great_HornedOwl).wav
Owl	01:39:00	02:08:00	5	1	040-Owls_2_(Short-eared_Owl,_Western_Screech-Owl,_Eastern_Screech-Owl,_Whiskered_Screech-Owl,_Long-eared_Owl_and_Great_HornedOwl).wav
Owl	00:02:00	00:17:00	5	1	041-Owls_3_(Boreal_Owl,_Northern_Saw-whet_Owl,_Burrowing_Owl,_Northern_Hawk-Owl_and_Spotted_Owl).wav
Owl	00:22:00	00:37:00	5	1	041-Owls_3_(Boreal_Owl,_Northern_Saw-whet_Owl,_Burrowing_Owl,_Northern_Hawk-Owl_and_Spotted_Owl).wav
Owl	00:40:00	00:54:00	5	1	041-Owls_3_(Boreal_Owl,_Northern_Saw-whet_Owl,_Burrowing_Owl,_Northern_Hawk-Owl_and_Spotted_Owl).wav
Owl	00:57:00	01:12:00	5	1	041-Owls_3_(Boreal_Owl,_Northern_Saw-whet_Owl,_Burrowing_Owl,_Northern_Hawk-Owl_and_Spotted_Owl).wav
Owl	01:20:00	01:47:00	5	1	041-Owls_3_(Boreal_Owl,_Northern_Saw-whet_Owl,_Burrowing_Owl,_Northern_Hawk-Owl_and_Spotted_Owl).wav
Owl	00:02:00	00:30:00	5	1	042-Owls_4_(Flammulated_Owl,_Elf_Owl,_Ferruginous_Pygmy-Owl_and_Northern_Pygmy-Owl).wav
Owl	00:32:00	00:45:00	5	1	042-Owls_4_(Flammulated_Owl,_Elf_Owl,_Ferruginous_Pygmy-Owl_and_Northern_Pygmy-Owl).wav
Owl	00:48:00	01:02:00	5	1	042-Owls_4_(Flammulated_Owl,_Elf_Owl,_Ferruginous_Pygmy-Owl_and_Northern_Pygmy-Owl).wav
Owl	01:05:00	01:18:00	5	1	042-Owls_4_(Flammulated_Owl,_Elf_Owl,_Ferruginous_Pygmy-Owl_and_Northern_Pygmy-Owl).wav
Parakeet	00:05:00	00:29:00	9	1	015-Track15.wav
Parakeet	00:05:00	00:23:00	9	1	016-Track16.wav
Parakeet	00:26:00	00:34:00	9	1	016-Track16.wav
Parakeet	00:04:00	00:58:00	9	1	017-Track17.wav
Parakeet	01:01:00	01:20:00	9	1	017-Track17.wav
Parakeet	01:23:00	01:37:00	9	1	017-Track17.wav
Parakeet	00:05:00	00:23:00	9	1	018-Track18.wav
Parakeet	00:25:00	00:38:00	9	1	018-Track18.wav
Parakeet	00:04:00	00:28:00	9	1	019-Track19.wav
Parakeet	00:05:00	00:19:00	9	1	020-Track20.wav
Parakeet	00:22:00	00:50:00	9	1	020-Track20.wav
Parakeet	00:04:00	00:32:00	9	1	021-Track21.wav
Parakeet	00:35:00	00:58:00	9	1	021-Track21.wav
Parakeet	00:06:00	00:47:00	9	1	022-Track22.wav
Parakeet	00:50:00	01:05:00	9	1	022-Track22.wav
Parakeet	01:09:00	01:34:00	9	1	022-Track22.wav
Parakeet	01:37:00	01:44:00	9	1	022-Track22.wav
Parakeet	00:04:00	01:25:00	9	1	023-Track23.wav
Parakeet	01:27:00	01:39:00	9	1	023-Track23.wav
Parakeet	00:05:00	00:32:00	9	1	024-Track24.wav
Parakeet	00:04:00	00:16:00	9	1	025-Track25.wav
Parakeet	00:04:00	00:31:00	9	1	026-Track26.wav
Parakeet	00:04:00	00:20:00	9	1	027-Track27.wav
Parakeet	00:23:00	00:55:00	9	1	027-Track27.wav
Parakeet	00:05:00	00:23:00	9	1	028-Track28.wav
Parakeet	00:25:00	00:52:00	9	1	028-Track28.wav
Parakeet	00:04:00	00:28:00	9	1	029-Track29.wav
Parakeet	00:44:00	01:08:00	9	1	029-Track29.wav
Parakeet	00:05:00	00:26:00	9	1	030-Track30.wav
Parakeet	00:05:00	00:42:00	9	1	031-Track31.wav
Parakeet	00:45:00	01:40:00	9	1	031-Track31.wav
Parakeet	00:05:00	00:32:00	9	1	032-Track32.wav
Parakeet	00:45:00	00:55:00	9	1	032-Track32.wav
Parakeet	00:04:00	00:52:00	9	1	033-Track33.wav
Parakeet	00:55:00	01:18:00	9	1	033-Track33.wav
Parakeet	00:04:00	00:52:00	9	1	034-Track34.wav
Parakeet	00:55:00	01:13:00	9	1	034-Track34.wav
Parakeet	00:04:00	00:45:00	9	1	035-Track35.wav
Parakeet	00:48:00	01:08:00	9	1	035-Track35.wav
Parakeet	00:05:00	00:16:00	9	1	036-Track36.wav
Parakeet	00:19:00	00:45:00	9	1	036-Track36.wav
Shorebird	00:02:00	00:17:00	5	1	027-Shorebirds_1_(Common_Snipe,_Short-billed_Dowitcher,_Long-billed_Dowitcher,_Spotted_Sandpiper,_Dunlin_and_Sanderling).wav
Shorebird	00:20:00	00:28:00	5	1	027-Shorebirds_1_(Common_Snipe,_Short-billed_Dowitcher,_Long-billed_Dowitcher,_Spotted_Sandpiper,_Dunlin_and_Sanderling).wav
Shorebird	00:31:00	00:41:00	5	1	027-Shorebirds_1_(Common_Snipe,_Short-billed_Dowitcher,_Long-billed_Dowitcher,_Spotted_Sandpiper,_Dunlin_and_Sanderling).wav
Shorebird	00:45:00	00:55:00	5	1	027-Shorebirds_1_(Common_Snipe,_Short-billed_Dowitcher,_Long-billed_Dowitcher,_Spotted_Sandpiper,_Dunlin_and_Sanderling).wav
Shorebird	00:58:00	01:09:00	5	1	027-Shorebirds_1_(Common_Snipe,_Short-billed_Dowitcher,_Long-billed_Dowitcher,_Spotted_Sandpiper,_Dunlin_and_Sanderling).wav
Shorebird	01:12:00	01:24:00	5	1	027-Shorebirds_1_(Common_Snipe,_Short-billed_Dowitcher,_Long-billed_Dowitcher,_Spotted_Sandpiper,_Dunlin_and_Sanderling).wav
Shorebird	00:02:00	00:12:00	5	1	028-Shorebirds_2_(Wandering_Tattler,_Surfbird,_Black_Turnstone,_Ruddy_Turnstone,_Stilt_Sandpiper_and_Upland_Sandpiper).wav
Shorebird	00:15:00	00:30:00	5	1	028-Shorebirds_2_(Wandering_Tattler,_Surfbird,_Black_Turnstone,_Ruddy_Turnstone,_Stilt_Sandpiper_and_Upland_Sandpiper).wav
Shorebird	00:33:00	00:43:00	5	1	028-Shorebirds_2_(Wandering_Tattler,_Surfbird,_Black_Turnstone,_Ruddy_Turnstone,_Stilt_Sandpiper_and_Upland_Sandpiper).wav
Shorebird	00:46:00	00:55:00	5	1	028-Shorebirds_2_(Wandering_Tattler,_Surfbird,_Black_Turnstone,_Ruddy_Turnstone,_Stilt_Sandpiper_and_Upland_Sandpiper).wav
Shorebird	00:58:00	01:10:00	5	1	028-Shorebirds_2_(Wandering_Tattler,_Surfbird,_Black_Turnstone,_Ruddy_Turnstone,_Stilt_Sandpiper_and_Upland_Sandpiper).wav
Shorebird	01:14:00	01:31:00	5	1	028-Shorebirds_2_(Wandering_Tattler,_Surfbird,_Black_Turnstone,_Ruddy_Turnstone,_Stilt_Sandpiper_and_Upland_Sandpiper).wav
Shorebird	00:02:00	00:13:00	5	1	029-Shorebirds_3_(Bairds_Sandpiper,_Pectoral_Sandpiper,_Least_Sandpiper,_Semipalmated_Sandpiper,_Western_Sandpiper,_Temmincks_Sti.wav
Shorebird	00:17:00	00:29:00	5	1	029-Shorebirds_3_(Bairds_Sandpiper,_Pectoral_Sandpiper,_Least_Sandpiper,_Semipalmated_Sandpiper,_Western_Sandpiper,_Temmincks_Sti.wav
Shorebird	00:32:00	00:42:00	5	1	029-Shorebirds_3_(Bairds_Sandpiper,_Pectoral_Sandpiper,_Least_Sandpiper,_Semipalmated_Sandpiper,_Western_Sandpiper,_Temmincks_Sti.wav
Shorebird	00:46:00	00:56:00	5	1	029-Shorebirds_3_(Bairds_Sandpiper,_Pectoral_Sandpiper,_Least_Sandpiper,_Semipalmated_Sandpiper,_Western_Sandpiper,_Temmincks_Sti.wav
Shorebird	01:00:00	01:10:00	5	1	029-Shorebirds_3_(Bairds_Sandpiper,_Pectoral_Sandpiper,_Least_Sandpiper,_Semipalmated_Sandpiper,_Western_Sandpiper,_Temmincks_Sti.wav
Shorebird	01:14:00	01:30:00	5	1	029-Shorebirds_3_(Bairds_Sandpiper,_Pectoral_Sandpiper,_Least_Sandpiper,_Semipalmated_Sandpiper,_Western_Sandpiper,_Temmincks_Sti.wav
Shorebird	01:34:00	01:47:00	5	1	029-Shorebirds_3_(Bairds_Sandpiper,_Pectoral_Sandpiper,_Least_Sandpiper,_Semipalmated_Sandpiper,_Western_Sandpiper,_Temmincks_Sti.wav
Shorebird	01:50:00	02:03:00	5	1	029-Shorebirds_3_(Bairds_Sandpiper,_Pectoral_Sandpiper,_Least_Sandpiper,_Semipalmated_Sandpiper,_Western_Sandpiper,_Temmincks_Sti.wav
Speech	00:10:00	01:10:00	8	-	https://librivox.org/poetry-miscellany-02/
Speech	00:10:00	01:10:00	8	-	https://librivox.org/the-adventures-of-a-dog-and-a-good-dog-too-by-alfred-elwes/
Speech	00:10:00	01:10:00	8	-	https://librivox.org/above-lifes-turmoil-by-james-allen/
Speech	00:10:00	01:10:00	8	-	https://librivox.org/the-adventures-of-huckleberry-finn-by-mark-twain/
Speech	00:10:00	01:10:00	8	-	https://librivox.org/the-adventures-of-mabel-by-lyndon-orr/
Speech	00:10:00	01:10:00	8	-	https://librivox.org/the-adventures-of-ferdinand-count-fathom-by-tobias-smollett/
Speech	00:10:00	01:10:00	8	-	https://librivox.org/1912-short-works-collection/
Speech	00:10:00	01:10:00	8	-	https://librivox.org/the-adventures-of-maya-the-bee-by-waldemar-bonsels/
Speech	00:10:00	01:10:00	8	-	https://librivox.org/john-stuart-mill-his-life-and-works-by-various/
Speech	00:10:00	01:10:00	8	-	https://librivox.org/vintage-verse-rhapsody-a-poetry-collection/
Speech	00:10:00	01:10:00	8	-	https://librivox.org/favorite-hymns-01-by-various/
Speech	00:10:00	01:10:00	8	-	https://librivox.org/adrift-in-new-york-by-horatio-alger-jr/
Speech	00:10:00	01:10:00	8	-	https://librivox.org/the-absentee-by-maria-edgeworth/
Speech	00:10:00	01:10:00	8	-	https://librivox.org/813-by-maurice-leblanc/
Speech	00:10:00	01:10:00	8	-	https://librivox.org/abide-in-christ-by-andrew-murray/
Speech	00:10:00	01:10:00	8	-	https://librivox.org/soren-kierkegaard-various-readings-by-various/
Speech	00:10:00	01:10:00	8	-	https://librivox.org/the-adventures-of-sherlock-holmes-version-4-by-sir-arthur-conan-doyle/
Speech	00:10:00	01:10:00	8	-	https://librivox.org/o-henry-memorial-award-prize-stories-of-1919-by-various/
Speech	00:10:00	01:10:00	8	-	https://librivox.org/adventures-of-bindle-by-herbert-jenkins/
Speech	00:10:00	01:10:00	8	-	https://librivox.org/christmas_poetry_and_hymn_collection/
Speech	00:10:00	01:10:00	8	-	https://librivox.org/selected-poetry-on-or-about-the-macleans-by-john-patterson-maclean/
Speech	00:10:00	01:10:00	8	-	https://librivox.org/camdens-compliment-to-walt-whitman-by-various/
Speech	00:10:00	01:10:00	8	-	https://librivox.org/the-adventures-of-odysseus-and-the-tale-of-troy-by-padraic-colum/
Speech	00:10:00	01:10:00	8	-	https://librivox.org/the-acharnians-billson-translation-by-aristophanes/
Speech	00:10:00	01:10:00	8	-	https://librivox.org/the-aeneid-of-virgil-version-2-by-virgil/
Speech	00:10:00	01:10:00	8	-	https://librivox.org/victorian-short-stories-of-troubled-marriages-by-various/
Speech	00:10:00	01:10:00	8	-	https://librivox.org/the-adventures-of-master-f-j-by-george-gascoigne/
Speech	00:10:00	01:10:00	8	-	https://librivox.org/abbotsford-and-newstead-abbey-by-washington-irving/
Speech	00:10:00	01:10:00	8	-	https://librivox.org/christmas-books-by-charles-dickens/
Speech	00:10:00	01:10:00	8	-	https://librivox.org/a-birding-on-a-bronco-by-florence-a-merriam/
Speech	00:10:00	01:10:00	8	-	https://librivox.org/the-adventures-of-gil-blas-de-santillane-by-alain-rene-lesage/
Speech	00:10:00	01:10:00	8	-	https://librivox.org/anti-imperialist-writings-by-mark-twain/
Speech	00:10:00	01:10:00	8	-	https://librivox.org/the-adventures-of-bob-white-by-thornton-w-burgess/
Speech	00:10:00	01:10:00	8	-	https://librivox.org/absolute-surrender-by-andrew-murray/
Speech	00:10:00	01:10:00	8	-	https://librivox.org/the-adventures-of-bobby-coon-by-thornton-w-burgess/
Speech	00:10:00	01:10:00	8	-	https://librivox.org/kayrays-storytime-by-various/
Speech	00:10:00	01:10:00	8	-	https://librivox.org/historic-newspaper-articles-volume-2/
Speech	00:10:00	01:10:00	8	-	https://librivox.org/100-the-story-of-a-patriot-by-upton-sinclair/
Speech	00:10:00	01:10:00	8	-	https://librivox.org/shelley-selected-poems-and-prose-by-percy-bysshe-shelley/
Speech	00:10:00	01:10:00	8	-	https://librivox.org/aequanimitas-and-other-addresses-by-sir-william-osler/
Speech	00:10:00	01:10:00	8	-	https://librivox.org/the-adventures-of-tommy-blake-by-brother-ernest-ryan/
Speech	00:10:00	01:10:00	8	-	https://librivox.org/the-adventures-of-huckleberry-finn-by-mark-twain-version-2/
Speech	00:10:00	01:10:00	8	-	https://librivox.org/the-adventures-of-tommy-postoffice-by-gabrielle-e-jackson/
Speech	00:10:00	01:10:00	8	-	https://librivox.org/poems-by-caroline-king-duer/
Speech	00:10:00	01:10:00	8	-	https://librivox.org/arabic-language-learning-collection-vol-001-by-various/
Speech	00:10:00	01:10:00	8	-	https://librivox.org/adeline-mowbray-by-amelia-opie/
Speech	00:10:00	01:10:00	8	-	https://librivox.org/farewell-nikola-by-guy-boothby/
Speech	00:10:00	01:10:00	8	-	https://librivox.org/about-orchids-a-chat-by-frederick-boyle/
Speech	00:10:00	01:10:00	8	-	https://librivox.org/tim-bobbin-a-view-of-the-lancashire-dialect/
Speech	00:10:00	01:10:00	8	-	https://librivox.org/3-science-fiction-stories-by-frank-herbert-by-frank-herbert/
Speech	00:10:00	01:10:00	8	-	https://librivox.org/the-adventures-of-gerard-by-sir-arthur-conan-doyle/
Speech	00:10:00	01:10:00	8	-	https://librivox.org/the-adventures-of-sammy-jay-by-thornton-w-burgess/
Speech	00:10:00	01:10:00	8	-	https://librivox.org/the-adventures-of-ulysses-by-charles-lamb/
Speech	00:10:00	01:10:00	8	-	https://librivox.org/aesops-fables-new-translation-by-aesop/
Speech	00:10:00	01:10:00	8	-	https://librivox.org/a-selection-of-19th-century-scientific-verse/
Speech	00:10:00	01:10:00	8	-	https://librivox.org/adrift-on-an-ice-pan-by-sir-wilfred-grenfell/
Speech	00:10:00	01:10:00	8	-	https://librivox.org/the-adventures-of-a-nature-guide-by-enos-a-mills/
Speech	00:10:00	01:10:00	8	-	https://librivox.org/absalom-and-achitophel-by-john-dryden/
Speech	00:10:00	01:10:00	8	-	https://librivox.org/aeroplanes-and-dirigibles-of-war-by-frederick-a-talbot/
Speech	00:10:00	01:10:00	8	-	https://librivox.org/co-aytch-by-sam-r-watkins/
SpiderMonkey	00:06:00	00:51:00	3	2	050-white-bellied_spider_monkey_-_long_distance_calls_(great_calls).wav
SpiderMonkey	00:06:00	01:13:00	3	2	051-black-faced_spider_monkey_-_whinnies_&_alarms_to_aerial_predators,_chortles,_great_calls.wav
SpiderMonkey	00:06:00	02:55:00	3	2	052-central_american_spider_monkey_-_whinnies_&_squeaks_&_mild_disturbance,_strong_disturbance,_great_calls.wav
SpiderMonkey	00:06:00	01:17:00	3	2	053-guianan_black_spider_monkey_-_loud_yelps_&_great_calls.wav
Squirrel	00:05:00	00:22:00	3	1	031-south_yungas_red_squirrel_-_alarm_of_2_individuals.wav
Squirrel	00:05:00	00:41:00	3	1	032-deppes_squirrel_-_alarm_call.wav
Squirrel	00:05:00	01:21:00	3	1	033-red-tailed_squirrel_-_alarm_call_&_alarm_call_&_mating_chase.wav
Squirrel	00:04:00	00:34:00	3	1	034-bolivian_squirrel_-_alarm_calls.wav
Squirrel	00:05:00	00:42:00	3	1	035-northern_amazon_red_suirrel_-_alarm_calls.wav
Squirrel	00:05:00	00:45:00	3	1	036-southern_amazon_red_squirrel_-_alarm_calls,_2_squirrels.wav
Squirrel	00:04:00	00:35:00	3	1	037-guayaquil_squirrel_-_alarm_call.wav
Squirrel	00:04:00	00:30:00	3	1	038-variegated_suirrel_-_alarm_call.wav
Squirrel	00:05:00	00:29:00	3	1	039-central_american_dwarf_squirrel_-_alarm_call.wav
Squirrel	00:06:00	00:43:00	3	1	040-amazon_dwarf_squirrel_-_alarm_call.wav
Squirrel	00:06:00	02:10:00	3	1	041-neotropical_pygmy_squirrel_-_calls_during_aggressive_chase,_loud_whistle_(loud_call)_&_calls_of_pair,_disturbance_and_shrill_whistles.wav
Tamarin	00:05:00	01:10:00	3	2	007-saddleback_tamarin_-_disturbance_&_terretorial_battle_with_chips,_trills,_partial_long_calls_&_long_calls.wav
Tamarin	00:38:00	00:58:00	3	2	008-golden-mantle_tamarin_-_mild_disturbance,_stronger_disturbance.wav
Tamarin	00:05:00	02:18:00	3	2	009-black-mantle_tamarin_-_foraging_group_slight_disturbance,_individuals_dispersed_in_canopy_calling_to_each_other.wav
Tamarin	00:00:00	00:39:00	3	2	010-emperor_tamarin_-_disturbance_whines.wav
Tamarin	00:05:00	00:25:00	3	2	011-red-chested_mustached_tamarin_-_long_calls_and_some_disturbance_calls.wav
Tamarin	00:18:00	01:13:00	3	2	012-black-chested_mustached_tamarin_-_disturbance_whines,_disturbance,_long_calls.wav
Tamarin	00:00:00	00:40:00	3	2	013-golden-handled_or_midas_tamarin_-_disturbance.wav
Tamarin	00:00:00	01:00:00	3	2	014-brazilian_bare-faced_tamarin_-_long_calls,_trills.wav
Tamarin	00:05:00	01:02:00	3	2	015-silvery-brown_bare-faced_tamarin_-_disturbance,_long_calls.wav
Tamarin	00:04:00	00:57:00	3	2	016-cotton-top_tamarin_-_disturbance_during_capture,_disturbance,_one_long_call,_long_calling,_2_series.wav
Tamarin	00:05:00	01:21:00	3	2	017-geoffroys_tamarin_-_disturbance_calls_&_long_calls.wav
Tamarin	00:05:00	01:47:00	3	2	018-golden_lion_tamarin_-_calls_of_foraging_group_-_rasping_of_juveniles,_whistles,_chirps,_long_calls.wav
Tamarin	00:06:00	00:43:00	3	2	019-golden-headed_lion_tamarin_-_long_calls_of_captives.wav
Tamarin	00:06:00	01:00:00	3	2	020-golden-rumped_lion_tamarin_-_social_calls,_long_call_of_captives.wav
Tinamou	00:00:00	00:08:00	6	1	002-White-throated Tinamou (Tinamus.wav
Tinamou	00:00:00	00:55:00	6	1	004-Cinereous Tinamou (Crypturellus.wav
Tinamou	00:00:00	00:55:00	6	1	005-Little Tinamou (Crypturellus so.wav
Tinamou	00:00:00	00:44:00	6	1	006-Undulated Tinamou (Crypturellus.wav
Tinamou	00:00:00	00:50:00	6	1	008-Bartlett's Tinamou (Crypturellu.wav
Tinamou	00:00:00	00:25:00	6	1	009-Variegated Tinamou (Crypturellu.wav
Toad	00:00:00	00:22:00	7	1	005-Couch's_Spadefoot_-_Calls.wav
Toad	00:00:00	00:40:00	7	1	007-Southern_Spadefoot_-_Calls.wav
Toad	00:00:00	00:28:00	7	1	009-Great_Basin_Spadefoot_-_Calls.wav
Toad	00:00:00	00:56:00	7	1	013-Sonoran_Desert_Toad_-_Calls.wav
Toad	00:00:00	00:26:00	7	1	017-Amargosa_Toad_-_Calls.wav
Toad	00:00:00	00:56:00	7	1	019-Woodhouse's_Toad_-_Calls.wav
Toad	00:00:00	00:51:00	7	1	021-Southwestern_Toad_-_Calls.wav
Toad	00:00:00	00:39:00	7	1	023-Red-spotted_Toad_-_Calls.wav
Toad	00:00:00	00:59:00	7	1	025-Great_Plains_Toad_-_Calls.wav
Toad	00:00:00	00:39:00	7	1	027-Texas_Toad_-_Calls.wav
Toad	00:00:00	00:27:00	7	1	029-Canadian_Toad_-_Calls.wav
Toad	00:45:00	01:21:00	7	1	029-Canadian_Toad_-_Calls.wav
Toad	00:00:00	00:31:00	7	1	031-Green_Toad_-_Calls.wav
Toad	00:00:00	00:29:00	7	1	033-Sonoran_Green_Toad_-_Calls.wav
Toad	00:00:00	00:42:00	7	1	075-Great_Plains_Narrow-mouthed_Toad_-_Calls.wav
Woodpecker	00:02:00	00:09:00	5	1	051-Woodpeckers_1_(Pileated_Woodpecker,_Lewiss_Woodpecker,_Red-headed_Woopecker,_Acorn_Woodpecker,_White-headed_and_Downy).wav
Woodpecker	00:13:00	00:22:00	5	1	051-Woodpeckers_1_(Pileated_Woodpecker,_Lewiss_Woodpecker,_Red-headed_Woopecker,_Acorn_Woodpecker,_White-headed_and_Downy).wav
Woodpecker	00:26:00	00:33:00	5	1	051-Woodpeckers_1_(Pileated_Woodpecker,_Lewiss_Woodpecker,_Red-headed_Woopecker,_Acorn_Woodpecker,_White-headed_and_Downy).wav
Woodpecker	00:37:00	00:57:00	5	1	051-Woodpeckers_1_(Pileated_Woodpecker,_Lewiss_Woodpecker,_Red-headed_Woopecker,_Acorn_Woodpecker,_White-headed_and_Downy).wav
Woodpecker	01:00:00	01:17:00	5	1	051-Woodpeckers_1_(Pileated_Woodpecker,_Lewiss_Woodpecker,_Red-headed_Woopecker,_Acorn_Woodpecker,_White-headed_and_Downy).wav
Woodpecker	01:21:00	01:38:00	5	1	051-Woodpeckers_1_(Pileated_Woodpecker,_Lewiss_Woodpecker,_Red-headed_Woopecker,_Acorn_Woodpecker,_White-headed_and_Downy).wav
Woodpecker	00:02:00	00:16:00	5	1	052-Woodpeckers_2_(Hairy_Woodpecker,_Three-toed_Woodpecker,_Black-backed_Woodpecker,_Northern_Flicker,_Williamsons_Sapsucker,_Red-.wav
Woodpecker	00:20:00	00:33:00	5	1	052-Woodpeckers_2_(Hairy_Woodpecker,_Three-toed_Woodpecker,_Black-backed_Woodpecker,_Northern_Flicker,_Williamsons_Sapsucker,_Red-.wav
Woodpecker	00:37:00	00:48:00	5	1	052-Woodpeckers_2_(Hairy_Woodpecker,_Three-toed_Woodpecker,_Black-backed_Woodpecker,_Northern_Flicker,_Williamsons_Sapsucker,_Red-.wav
Woodpecker	00:51:00	01:08:00	5	1	052-Woodpeckers_2_(Hairy_Woodpecker,_Three-toed_Woodpecker,_Black-backed_Woodpecker,_Northern_Flicker,_Williamsons_Sapsucker,_Red-.wav
Woodpecker	01:12:00	01:32:00	5	1	052-Woodpeckers_2_(Hairy_Woodpecker,_Three-toed_Woodpecker,_Black-backed_Woodpecker,_Northern_Flicker,_Williamsons_Sapsucker,_Red-.wav
Woodpecker	01:35:00	01:53:00	5	1	052-Woodpeckers_2_(Hairy_Woodpecker,_Three-toed_Woodpecker,_Black-backed_Woodpecker,_Northern_Flicker,_Williamsons_Sapsucker,_Red-.wav
Woodpecker	00:02:00	00:24:00	5	1	053-Woodpeckers_3_(Red-naped_Sapsucker,_Yellow-bellied_Sapsucker,_Nuttalls_Woodpecker,_Ladder-backed_Woodpecker,_Gila_Woodpecker,.wav
Woodpecker	00:28:00	00:37:00	5	1	053-Woodpeckers_3_(Red-naped_Sapsucker,_Yellow-bellied_Sapsucker,_Nuttalls_Woodpecker,_Ladder-backed_Woodpecker,_Gila_Woodpecker,.wav
Woodpecker	00:41:00	00:55:00	5	1	053-Woodpeckers_3_(Red-naped_Sapsucker,_Yellow-bellied_Sapsucker,_Nuttalls_Woodpecker,_Ladder-backed_Woodpecker,_Gila_Woodpecker,.wav
Woodpecker	00:59:00	01:10:00	5	1	053-Woodpeckers_3_(Red-naped_Sapsucker,_Yellow-bellied_Sapsucker,_Nuttalls_Woodpecker,_Ladder-backed_Woodpecker,_Gila_Woodpecker,.wav
Woodpecker	01:14:00	01:29:00	5	1	053-Woodpeckers_3_(Red-naped_Sapsucker,_Yellow-bellied_Sapsucker,_Nuttalls_Woodpecker,_Ladder-backed_Woodpecker,_Gila_Woodpecker,.wav
Woodpecker	01:32:00	01:46:00	5	1	053-Woodpeckers_3_(Red-naped_Sapsucker,_Yellow-bellied_Sapsucker,_Nuttalls_Woodpecker,_Ladder-backed_Woodpecker,_Gila_Woodpecker,.wav
Woodpecker	01:50:00	02:05:00	5	1	053-Woodpeckers_3_(Red-naped_Sapsucker,_Yellow-bellied_Sapsucker,_Nuttalls_Woodpecker,_Ladder-backed_Woodpecker,_Gila_Woodpecker,.wav
